# Rumen protozoa are a hub for diverse hydrogenotrophic functions

**DOI:** 10.1101/2023.12.17.572056

**Authors:** Ido Toyber, Raghawendra Kumar, Elie Jami

## Abstract

Ciliate protozoa are an integral part of the rumen microbial community involved in a variety of metabolic processes. These processes are thought to be in part the outcome of interactions with their associated prokaryotic community. For example, methane production is facilitated by interspecies hydrogen transfer between protozoa and archaea. We hypothesize that ciliate protozoa are host to a stable prokaryotic community dictated by specific functions they carry. Here we modify the microbial community by varying the forage to concentrate ratios and show that, despite major changes in the prokaryotic community, several taxa remain stably associated with ciliate protozoa. By quantifying genes belonging to various known reduction pathways in the rumen, we find that the bacterial community associated with protozoa is enriched in genes belonging to hydrogen utilization pathways and that these genes correspond to the same taxonomic affiliations seen enriched in protozoa. Our results show that ciliate protozoa in the rumen may serve as a hub for various hydrogenotrophic functions and a better understanding of the processes driven by different protozoa may unveil potential role of ciliates in shaping rumen metabolism.
