## Supplemental Table S4 for "Rumen protozoa are a hub for diverse hydrogenotrophic functions"

### Sheet: Sheet1
Gene	Pathway	Clone number	Highest similarity (%)	Gene accession
acsB	Wood-Lujundahl	B09	85.5	RGIG_800
acsB	Wood-Lujundahl	C09x3	94.9	RGIG2725
acsB	Wood-Lujundahl	D09	84.1	RGIG_800
acsB	Wood-Lujundahl	F09	94.9	RGIG2725
acsB	Wood-Lujundahl	G09	94.2	RGIG_800
acsB	Wood-Lujundahl	BA8	97.1	RGIG_800
acsB	Wood-Lujundahl	A10	87	RGIG_800
acsB	Wood-Lujundahl	C10	94.2	RGIG2725
acsB	Wood-Lujundahl	C11	91.2	RGIG2725
ftfhs	Wood-Lujundahl	F07	98.9	RGIG6640
ftfhs	Wood-Lujundahl	G01	98.5	CADAYS01
ftfhs	Wood-Lujundahl	H01	97.2	CACWSC01
ftfhs	Wood-Lujundahl	D07	79.3	RGIG3211
ftfhs	Wood-Lujundahl	F01	66	RGIG2882
ftfhs	Wood-Lujundahl	B02	96.6	RGIG1572
ftfhs	Wood-Lujundahl	A08	77.1	CADBPB01
ftfhs	Wood-Lujundahl	H07	96.5	CADAZT01
ftfhs	Wood-Lujundahl	C07	86.7	RGIG6840
ftfhs	Wood-Lujundahl	A02	68.7	CADBJR01
dsrA	Dissimilatory sulfate reduction	A05	98.2	RGIG7164
dsrA	Dissimilatory sulfate reduction	H04	98.8	RGIG7164
dsrA	Dissimilatory sulfate reduction	F05	98.2	RGIG7164
dsrA	Dissimilatory sulfate reduction	E05	98.6	RGIG7164
dsrA	Dissimilatory sulfate reduction	C05	97.6	RGIG7164
dsrA	Dissimilatory sulfate reduction	G04	97.6	RGIG7164
dsrA	Dissimilatory sulfate reduction	G05	99.4	RGIG1395
dsrA	Dissimilatory sulfate reduction	H05	99.4	RGIG1395
aprA	Dissimilatory sulfate reduction	H08	96.4	RGIG1201
aprA	Dissimilatory sulfate reduction	E08	96.4	RGIG1201
aprA	Dissimilatory sulfate reduction	C08	93.5	RGIG7164
aprA	Dissimilatory sulfate reduction	G08	97.9	RGIG7164
aprA	Dissimilatory sulfate reduction	F08	97.9	RGIG7164
aprA	Dissimilatory sulfate reduction	B08	86.1	LT630450
nrfA	Dissimilatory nitrate reduction	C11	97.2	CACXOG01
nrfA	Dissimilatory nitrate reduction	E10	97.9	CACXOG01
nrfA	Dissimilatory nitrate reduction	B11	86.6	RGIG2255
nrfA	Dissimilatory nitrate reduction	h10	98.6	CADCDR01
nrfA	Dissimilatory nitrate reduction	c10	98.8	CADCDR01
nrfA	Dissimilatory nitrate reduction	G10	93.4	CADBES01
nrfA	Dissimilatory nitrate reduction	F10	83.3	CADCMT0
nrfA	Dissimilatory nitrate reduction	D10	98.6	CADCMT0
nrfA	Dissimilatory nitrate reduction	A11	91.4	CACWIS01
